# Live imaging and multimodal profiling reveal transdifferentiation of a cochlear supporting cell subpopulation upon Notch inhibition

**DOI:** 10.1101/2025.11.04.686551

**Authors:** Lama Khalaily, Shahar Kasirer, Katherine Domb, Mi Zhou, Buwei Shao, Shahar Taiber, Ran Elkon, Litao Tao, David Sprinzak, Karen B. Avraham

## Abstract

Regeneration enables organisms to repair damaged tissues, yet this capacity is strikingly limited in the cochlear sensory epithelium, essential for sound detection. A major cause of hearing loss arises from the irreversible loss of sensory hair cells (HCs) in the cochlea. While supporting cells (SCs) have a latent ability to transdifferentiate into HCs, this regenerative potential is rapidly lost after development. Using live imaging and single-cell multi-omics of cochlear explants, we uncovered the cellular and molecular heterogeneity underlying the limited regenerative capacity of the neonatal mouse cochlea. Notch repression broadly silenced key SC genes, yet only a rare subpopulation of Deiters cells (DC), termed transdifferentiating DCs (tDCs), initiated the transdifferentiation into HC fate. These cells underwent coordinated transcriptional and enhancer remodeling, linking epigenetic priming with morphological plasticity, while other SCs remained refractory despite robust Notch targets downregulation. Our study provides a molecular definition of an early induced transitional DC to HC state, revealing Notch inhibition as a selective trigger that unmasks rare regenerative competence.
