## Supplementary Table S2 for "Live imaging and multimodal profiling reveal transdifferentiation of a cochlear supporting cell subpopulation upon Notch inhibition"

### Sheet: Sheet1
Table S2. Quantification and fate tracking of GFP⁺mCherry⁺ double-positive cells during live imaging in compound E-treated explants
Experiment date	position	treatment	cell#	final position	initial position
20/01/2025	7-apex	2uM compE	1	OHC4	DC3
20/01/2025	7-apex	2uM compE	2	OHC3	DC1
20/01/2025	7-apex	2uM compE	3	OHC3	DC3
20/01/2025	7-apex	2uM compE	4	OHC4	DC3
20/01/2025	7-apex	2uM compE	5	OHC4	DC3
20/01/2025	7-apex	2uM compE	6	OHC4	DC3
20/01/2025	2-apex-mid	2uM compE	1	OHC2	DC3
20/01/2025	2-apex-mid	2uM compE	2	OHC3	DC2
20/01/2025	2-apex-mid	2uM compE	3	OHC4	DC3
20/01/2025	2-apex-mid	2uM compE	4	OHC4	DC3
20/01/2025	2-apex-mid	2uM compE	5	OHC2	DC1
20/01/2025	2-apex-mid	2uM compE	6	OHC3	DC2
20/01/2025	2-apex-mid	2uM compE	7	OHC3	DC2
20/01/2025	2-apex-mid	2uM compE	8	OHC4	DC3
20/01/2025	2-apex-mid	2uM compE	9	OHC4	DC3
20/01/2025	2-apex-mid	2uM compE	10	OHC3	DC3
20/01/2025	2-apex-mid	2uM compE	11	OHC4	DC3
20/01/2025	2-apex-mid	2uM compE	12	OHC4	DC3
20/01/2025	2-apex-mid	2uM compE	13	OHC4	DC3
20/01/2025	2-apex-mid	2uM compE	14	OHC4	DC3
20/01/2025	2-apex-mid	2uM compE	15	OHC4	DC3
20/01/2025	2-apex-mid	2uM compE	16	OHC3	DC3
20/01/2025	2-apex-mid	2uM compE	17	OHC3	DC2
20/01/2025	2-apex-mid	2uM compE	18	OHC4	DC3
20/07/2025	4-apex-mid	2uM compE	1	OHC3	DC3	Only able to track back to frame 35 - did not use for quantification
20/07/2025	4-apex-mid	2uM compE	2	OHC3	DC1	Only able to track back to frame 15 - did not use for quantification
2025-03-08	5-apex	2uM compE	1	OHC3	DC3
2025-03-08	5-apex	2uM compE	2	OHC3	DC3
2025-03-08	5-apex	2uM compE	3	OHC3	DC3
2025-03-08	5-apex	2uM compE	4	OHC3	DC3
2025-03-08	3-apex-mid	2uM compE	1	OHC4	DC3
2025-03-08	3-apex-mid	2uM compE	2	OHC3	DC1
2025-03-08	3-apex-mid	2uM compE	3	OHC3	DC2
2025-03-08	3-apex-mid	2uM compE	4	OHC3	DC1
2025-03-08	3-apex-mid	2uM compE	5	OHC4	DC2
2025-03-08	3-apex-mid	2uM compE	6	OHC4	DC3
2025-03-08	3-apex-mid	2uM compE	7	OHC4	DC2
2025-03-08	3-apex-mid	2uM compE	8	OHC3	DC3
Live imaging and multimodal profiling reveal transdifferentiation of a cochlear supporting cell subpopulation upon Notch inhibition
Lama Khalaily et al.
