## Supplementary Table S4 for "Live imaging and multimodal profiling reveal transdifferentiation of a cochlear supporting cell subpopulation upon Notch inhibition"

### Sheet: DiffAccess_up
Table S4. Differential promoter accessibility analysis for tDCs compared to control DCs (DESeq2 results for promoter-associated peaks)
allpeaks_name	overlap_TSS_500bp	tDCCompE_vs_DCDMSO_ATAC_log2fc
chr18_60914847_60915118	Arsi	7.17866
chr5_65967009_65967437	Chrna9	6.84178
chr16_91268699_91269003	Olig1	5.82356
chr3_88077987_88078655	Ttc24	4.937
chr6_55681050_55681428	Neurod6	4.901
chr18_42394224_42394681	Pou4f3	4.621
chr6_67187039_67187538	Gm38825	4.465
chr2_154421221_154421684	Gm39962	4.184
chr9_119825157_119825807	Scn11a	3.869
chr8_68368375_68368622	1700125H03Rik	3.737
chr8_13434721_13435947	Tmem255b	3.712
chr1_172056963_172058129	Nhlh1	3.666
chr3_129754309_129755551	Egf	3.484
chr1_72197898_72199112	Mreg	3.25437
chr2_151670541_151671236	Rad21l	3.137
chr11_94486000_94486465	Spata20	3.05387
chr9_14642522_14643138	Gm34263	2.97709
chr8_84021034_84022768	Palm3	2.794
chr1_87205581_87206299	Chrng	2.764
chr2_119324764_119326635	Dll4	2.669
chr2_119324764_119326635	Gm14207	2.669
chr13_56295683_56297656	Cxcl14	2.669
chr9_121950462_121951308	Fam198a	2.456
chr5_35388451_35389014	E130018O15Rik	2.421
chr5_35388451_35389014	Hmx1	2.421
chr1_182103173_182104060	Gm39719	2.41646
chr5_112227048_112229155	Miat	2.405
chr4_13784466_13786038	Runx1t1	2.30439
chr15_98630128_98631137	Cacnb3	2.18378
chr16_20589521_20591374	Gm35685	2.119
chr16_20589521_20591374	Vwa5b2	2.119
chr5_38038532_38039708	Stx18	2.09
chrX_134756349_134757360	Armcx3	1.978
chrX_134756349_134757360	Armcx6	1.978
chrX_134756349_134757360	Mir7093	1.978
chr17_15374701_15376683	Dll1	1.906
chr17_35865520_35866856	Ppp1r18	1.865
chr4_22487888_22488925	Pou3f2	1.776
chr2_4400613_4401813	Frmd4a	1.7004
chr5_107723156_107724350	Gfi1	1.64451
chr8_69183812_69184541	Lzts1	1.636
chr2_146221091_146222765	Insm1	1.589
chr6_64727651_64730377	Atoh1	1.357
chr6_64727651_64730377	Gm35851	1.357
chr6_64727651_64730377	linc|3P|XLOC_036449|TCONS_00134208:1.5223|125AA|68AA|	1.357
chr4_101264411_101265645	Jak1	1.25
chr2_6871743_6872989	Celf2	1.14134
chr9_52047167_52049072	Gm6981	1.102
chr9_52047167_52049072	Rdx	1.102
chr2_91182306_91183764	Madd	1.04136
chr11_70451646_70452558	Med11	1.021
Live imaging and multimodal profiling reveal transdifferentiation of a cochlear supporting cell subpopulation upon Notch inhibition
Lama Khalaily et al.

### Sheet: DiffAccess_down
allpeaks_name	overlap_TSS_500bp	tDCCompE_vs_DCDMSO_ATAC_log2fc
chr5_39338401_39339246	Gm40293	-6.385
chr12_103313940_103314645	Fam181a	-5.97563
chr9_45935537_45936337	Tagln	-5.835
chr2_129515222_129516302	Gm14040	-4.197
chr12_99163119_99163689	4930474N09Rik	-4.086
chr3_34861063_34862222	Gm21388	-3.63524
chr5_140549522_140550225	LOC108169080	-3.143
chr6_25033032_25033968	Gm38777	-2.725
chr6_38123371_38124504	Atp6v0a4	-2.531
chr2_121007898_121008827	Ccndbp1	-2.484
chr18_67932602_67934279	Ldlrad4	-2.404
chr4_154960073_154961906	Hes5	-2.292
chr12_12809915_12811684	Gm35155	-2.245
chr4_123092782_123094176	Gm12923	-2.17
chr9_45042234_45043847	Mpzl2	-2.12697
chr19_22691438_22693106	Trpm3	-2.11885
chr2_85036850_85037917	P2rx3	-1.948
chr2_85036850_85037917	Ssrp1	-1.948
chr4_47603288_47604645	Gm32487	-1.567
chr4_89127264_89129796	Gm12602	-1.517
chr2_168740736_168742557	Atp9a	-1.413
chr2_91236409_91237855	A330069E16Rik	-1.367
chr2_91236409_91237855	Ddb2	-1.367
chr3_89226905_89229230	Mir92b	-1.334
chr3_89226905_89229230	Muc1	-1.334
chr4_156058622_156060391	Gm13648	-1.318
chr9_101250255_101252159	Ppp2r3a	-1.176
